# Systematic mutagenesis assay promotes comprehension of the strand-bias laws for mutations induced by oxidative DNA damage

**DOI:** 10.1101/2024.02.29.581290

**Authors:** Hidehiko Kawai, Shungo Ebi, Ryusei Sugihara, Chiho Fujiwara, Yoshihiro Fujikawa, Shingo Kimura, Hiroyuki Kamiya

**Author notes:** To whom correspondence should be addressed.; (H. Kawai) or (H. Kamiya).

## Abstract

We have recently developed an efficient and sensitive method for analyzing mutations caused by various environmental and endogenous factors which utilizes nucleotide-barcoded *supF* shuttle vector libraries with a multiplexed NGS assay, referred to hereafter as *supF* NGS assay. Ionizing-radiation-induced cancer is known to be difficult to distinguish from spontaneous cancer, especially in the case of low-dose and low-dose-rate exposure, and discerning the underlying mechanisms of ionizing-radiation-induced cancer, especially the relationship between mutagenesis and carcinogenesis, is likely to be an arduous task. In the present study, we have attempted to address the mutations characteristic for exposure to low levels of ionizing radiation by using the *supF* NGS assay. As a result, a significant increase in mutations was detected at cytosines and guanines within 5’-TC-3’:5’-GA-3’ sites following chronic gamma-irradiation at a dose-rate of 1 Gy per day for the duration of 2 days. Since the number of detected mutations exceeded the expectations based on the quantity of DNA-damage induced by irradiation, we proceeded to explore the possibilities that a single DNA-lesion induced by irradiation may cause amplification of mutations. For this purpose, we utilized shuttle vector libraries with a single 8-oxo-7,8-dihydroguanine (8-oxo-G)-damaged residue introduced at different sites via an *in vitro* enzymatic method. Through a set of experiments, we revealed that a single 8-oxo-G-damaged residue can become a trigger for peripheral mutagenesis; intense generation of strand-biased mutations occured at 5’-TC-3’:5’-GA-3’ sites with specific localization in the secondary structures of single-stranded DNA, more frequently than not at sites different from the 8-oxo-G-damaged sites. Thus, this study provides a novel prospect for the role of DNA-lesions induced by environmentally or endogenously generated ROS in additional mutations. The high-performance mutagenesis assay presented in this study will advance research aimed at uncovering the mechanisms of mutagenesis and the intricacies relevant to carcinogenesis.
