## Supplement table S1 for "Systematic mutagenesis assay promotes comprehension of the strand-bias laws for mutations induced by oxidative DNA damage"

### Sheet: S1A
Supplementary table S1A. The list of all datasets used in figures 2, 3, 3S1, 3S2, 4, 4S1-4S9, and 7. The accesseion numbers for raw fastq files and the nucleotide sequences of primer sets for multiplexing sample preparation for NGS are listed.
For figures 2, 3, 3S1, 3S2, 4, 4S1-4S9, 7
Sample name	Shuttle vector (pNGS2-)	in vitro synthesized 8-oxo-G (GO) at positon	Dose-rate of chronic gamma- irradiation (-Gy/day for 2 days )	Trasfection #	Selection with supF gene	PCR #	BioProject Accession	BioSample Accession (Raw FASTQ file)	Sequence of primer 1 (5'→3')	Sequence for primer 2 (5'→3')
pNGS2-K2 non-irradiation TF1 supF-selection PCR1	K2		0	TF1	＋	1	PRJDB17510	SAMD00737992	ATGCGGTTGGTTGTAAAGGCCTCAGCGAATT	CTAACCAAGTTCCTCTTTCAG
pNGS2-K2 1Gy/dayx2days TF1 supF-selection PCR1	K2		1	TF1	＋	1	PRJDB17510	SAMD00737992	NATGCTTCCGGTTGTAAAGGCCTCAGCGAATT	NCTAACCAAGTTCCTCTTTCAG
pNGS2-K2 2Gy/dayx2days TF1 supF-selection PCR1	K2		2	TF1	＋	1	PRJDB17510	SAMD00737992	NNATGCACTACTTTGTAAAGGCCTCAGCGAATT	NNCTAACCAAGTTCCTCTTTCAG
pNGS2-K2 non-irradiation TF2 supF-selection PCR1	K2		0	TF2	＋	1	PRJDB17510	SAMD00737992	ATGCGGCCGGTTGTAAAGGCCTCAGCGAATT	CTAACCAAGTTCCTCTTTCAG
pNGS2-K2 1Gy/dayx2days TF2 supF-selection PCR1	K2		1	TF2	＋	1	PRJDB17510	SAMD00737992	NATGCGGTTCCTTGTAAAGGCCTCAGCGAATT	NCTAACCAAGTTCCTCTTTCAG
pNGS2-K2 2Gy/dayx2days TF2 supF-selection PCR1	K2		2	TF2	＋	1	PRJDB17510	SAMD00737992	NNATGCTACTACTTGTAAAGGCCTCAGCGAATT	NNCTAACCAAGTTCCTCTTTCAG
pNGS2-K2 non-irradiation TF3 supF-selection PCR1	K2		0	TF3	＋	1	PRJDB17510	SAMD00737992	ATGCCCAACCTTGTAAAGGCCTCAGCGAATT	CTAACCAAGTTCCTCTTTCAG
pNGS2-K2 1Gy/dayx2days TF3 supF-selection PCR1	K2		1	TF3	＋	1	PRJDB17510	SAMD00737992	NATGCGGCCTTTTGTAAAGGCCTCAGCGAATT	NCTAACCAAGTTCCTCTTTCAG
pNGS2-K2 2Gy/dayx2days TF3 supF-selection PCR1	K2		2	TF3	＋	1	PRJDB17510	SAMD00737992	NNATGCTCATCATTGTAAAGGCCTCAGCGAATT	NNCTAACCAAGTTCCTCTTTCAG
pNGS2-K2 non-irradiation TF1 supF-selection PCR2	K2		0	TF1	＋	2	PRJDB17510	SAMD00737993	ATGCAATTGGTTGTAAAGGCCTCAGCGAATT	CTAACCAAGTTCCTCTTTCAG
pNGS2-K2 1Gy/dayx2days TF1 supF-selection PCR2	K2		1	TF1	＋	2	PRJDB17510	SAMD00737993	NATGCATAATATTGTAAAGGCCTCAGCGAATT	NCTAACCAAGTTCCTCTTTCAG
pNGS2-K2 2Gy/dayx2days TF1 supF-selection PCR2	K2		2	TF1	＋	2	PRJDB17510	SAMD00737993	NNATGCAGCAGCTTGTAAAGGCCTCAGCGAATT	NNCTAACCAAGTTCCTCTTTCAG
pNGS2-K2 non-irradiation TF2 supF-selection PCR2	K2		0	TF2	＋	2	PRJDB17510	SAMD00737993	ATGCAAGGTTTTGTAAAGGCCTCAGCGAATT	CTAACCAAGTTCCTCTTTCAG
pNGS2-K2 1Gy/dayx2days TF2 supF-selection PCR2	K2		1	TF2	＋	2	PRJDB17510	SAMD00737993	NATGCAGAAGATTGTAAAGGCCTCAGCGAATT	NCTAACCAAGTTCCTCTTTCAG
pNGS2-K2 2Gy/dayx2days TF2 supF-selection PCR2	K2		2	TF2	＋	2	PRJDB17510	SAMD00737993	NNATGCACGACGTTGTAAAGGCCTCAGCGAATT	NNCTAACCAAGTTCCTCTTTCAG
pNGS2-K2 non-irradiation TF3 supF-selection PCR2	K2		0	TF3	＋	2	PRJDB17510	SAMD00737993	ATGCTTAAGGTTGTAAAGGCCTCAGCGAATT	CTAACCAAGTTCCTCTTTCAG
pNGS2-K2 1Gy/dayx2days TF3 supF-selection PCR2	K2		1	TF3	＋	2	PRJDB17510	SAMD00737993	NATGCACAACATTGTAAAGGCCTCAGCGAATT	NCTAACCAAGTTCCTCTTTCAG
pNGS2-K2 2Gy/dayx2days TF3 supF-selection PCR2	K2		2	TF3	＋	2	PRJDB17510	SAMD00737993	NNATGCGACGACTTGTAAAGGCCTCAGCGAATT	NNCTAACCAAGTTCCTCTTTCAG

### Sheet: S1B
Supplementary table S1B. The list of all datasets used in figures 5, 5S1, 5S2, 6, 6S1, 6S2, and 7. The accesseion numbers for raw fastq files and the nucleotide sequences of primer sets for multiplexing sample preparation for NGS are listed.
For figures 5, 5S1, 5S2, 6, 6S1, 6S2, 7
Sample name	Shuttle vector (pNGS2-)	in vitro synthesized 8-oxo-G (GO) at positon	Chronic gamma- irradiation (-Gy/day for 2 days )	Trasfection #	Selection with supF gene	PCR #	BioProject Accession	BioSample Accession	Sequence of primer 1 (5'→3')	Sequence for primer 2 (5'→3')
pNGS2-K2 non-irradiation TF1 w/o-supF-selection	K2		0	TF1	-		PRJDB17510	SAMD00737992	ATGCTTGGTTTTGTAAAGGCCTCAGCGAATT	CTAACCAAGTTCCTCTTTCAG
pNGS2-K2 1Gy/dayx2days TF1 w/o-supF-selection	K2		1	TF1	-		PRJDB17510	SAMD00737992	NATGCCCAAGGTTGTAAAGGCCTCAGCGAATT	NCTAACCAAGTTCCTCTTTCAG
pNGS2-K2 2Gy/dayx2days TF1 w/o-supF-selection	K2		2	TF1	-		PRJDB17510	SAMD00737992	NNATGCGATGATTTGTAAAGGCCTCAGCGAATT	NNCTAACCAAGTTCCTCTTTCAG
pNGS2-K2 non-irradiation TF2 w/o-supF-selection	K2		0	TF2	-		PRJDB17510	SAMD00737992	ATGCTTCCTTTTGTAAAGGCCTCAGCGAATT	CTAACCAAGTTCCTCTTTCAG
pNGS2-K2 1Gy/dayx2days TF2 w/o-supF-selection	K2		1	TF2	-		PRJDB17510	SAMD00737992	NATGCCCGGAATTGTAAAGGCCTCAGCGAATT	NCTAACCAAGTTCCTCTTTCAG
pNGS2-K2 2Gy/dayx2days TF2 w/o-supF-selection	K2		2	TF2	-		PRJDB17510	SAMD00737992	NNATGCGTAGTATTGTAAAGGCCTCAGCGAATT	NNCTAACCAAGTTCCTCTTTCAG
pNGS2-K2 non-irradiation TF3 w/o-supF-selection	K2		0	TF3	-		PRJDB17510	SAMD00737992	ATGCGGAAGGTTGTAAAGGCCTCAGCGAATT	CTAACCAAGTTCCTCTTTCAG
pNGS2-K2 1Gy/dayx2days TF3 w/o-supF-selection	K2		1	TF3	-		PRJDB17510	SAMD00737992	NATGCTTGGCCTTGTAAAGGCCTCAGCGAATT	NCTAACCAAGTTCCTCTTTCAG
pNGS2-K2 2Gy/dayx2days TF3 w/o-supF-selection	K2		2	TF3	-		PRJDB17510	SAMD00737992	NNATGCATCATCTTGTAAAGGCCTCAGCGAATT	NNCTAACCAAGTTCCTCTTTCAG

### Sheet: S1C
Supplementary table S1C. The list of all datasets used in figures 8, 9, 9S1-9S3, 10, 10S1, and 12. The accesseion numbers for raw fastq files and the nucleotide sequences of primer sets for multiplexing sample preparation for NGS are listed.
For figures 8, 9, 9S1-9S3, 10, 10S1, 12
Sample name	Shuttle vector (pNGS2-)	in vitro synthesized 8-oxo-G (GO) at positon	Chronic gamma- irradiation (-Gy/day for 2 days )	Trasfection #	Selection with supF gene	PCR #	BioProject Accession	BioSample Accession	Sequence of primer 1 (5'→3')	Sequence for primer 2 (5'→3')
pNGS2-K1-G TF1 w/o-supF-selection	K1	-		TF1	-		PRJDB17510	SAMD00737994	ATGCAATTAATTGTAAAGGCCTCAGCGAATT	CTAACCAAGTTCCTCTTTCAG
pNGS2-K2-G TF1 w/o-supF-selection	K2	-		TF1	-		PRJDB17510	SAMD00737994	NATGCAAGGCCTTGTAAAGGCCTCAGCGAATT	NCTAACCAAGTTCCTCTTTCAG
pNGS2-K3-G TF1 w/o-supF-selection	K3	-		TF1	-		PRJDB17510	SAMD00737994	NNATGCATGATGTTGTAAAGGCCTCAGCGAATT	NNCTAACCAAGTTCCTCTTTCAG
pNGS2-K4-G TF1 w/o-supF-selection	K4	-		TF1	-		PRJDB17510	SAMD00737994	ATGCAAGGAATTGTAAAGGCCTCAGCGAATT	CTAACCAAGTTCCTCTTTCAG
pNGS2-K1-GOH TF1 w/o-supF-selection	K1	C:GO at 177		TF1	-		PRJDB17510	SAMD00737994	NATGCAACCGGTTGTAAAGGCCTCAGCGAATT	NCTAACCAAGTTCCTCTTTCAG
pNGS2-K2-GOH TF1 w/o-supF-selection	K2	GO:C at 176		TF1	-		PRJDB17510	SAMD00737994	NNATGCAGTAGTTTGTAAAGGCCTCAGCGAATT	NNCTAACCAAGTTCCTCTTTCAG
pNGS2-K3-GOH TF1 w/o-supF-selection	K3	GO:C at 176		TF1	-		PRJDB17510	SAMD00737994	ATGCAACCAATTGTAAAGGCCTCAGCGAATT	CTAACCAAGTTCCTCTTTCAG
pNGS2-K4-GOH TF1 w/o-supF-selection	K4	C:GO at 177		TF1	-		PRJDB17510	SAMD00737994	NATGCGGAACCTTGTAAAGGCCTCAGCGAATT	NCTAACCAAGTTCCTCTTTCAG
pNGS2-K1-G TF2 w/o-supF-selection	K1	-		TF2	-		PRJDB17510	SAMD00737994	NNATGCTAGTAGTTGTAAAGGCCTCAGCGAATT	NNCTAACCAAGTTCCTCTTTCAG
pNGS2-K2-G TF2 w/o-supF-selection	K2	-		TF2	-		PRJDB17510	SAMD00737994	ATGCTTAATTTTGTAAAGGCCTCAGCGAATT	CTAACCAAGTTCCTCTTTCAG
pNGS2-K3-G TF2 w/o-supF-selection	K3	-		TF2	-		PRJDB17510	SAMD00737994	NATGCGGCCAATTGTAAAGGCCTCAGCGAATT	NCTAACCAAGTTCCTCTTTCAG
pNGS2-K4-G TF2 w/o-supF-selection	K4	-		TF2	-		PRJDB17510	SAMD00737994	NNATGCTGATGATTGTAAAGGCCTCAGCGAATT	NNCTAACCAAGTTCCTCTTTCAG
pNGS2-K1-GOH TF2 w/o-supF-selection	K1	C:GO at 177		TF2	-		PRJDB17510	SAMD00737994	ATGCTTGGTTTTGTAAAGGCCTCAGCGAATT	CTAACCAAGTTCCTCTTTCAG
pNGS2-K2-GOH TF2 w/o-supF-selection	K2	GO:C at 176		TF2	-		PRJDB17510	SAMD00737994	NATGCCCAAGGTTGTAAAGGCCTCAGCGAATT	NCTAACCAAGTTCCTCTTTCAG
pNGS2-K3-GOH TF2 w/o-supF-selection	K3	GO:C at 176		TF2	-		PRJDB17510	SAMD00737994	NNATGCGATGATTTGTAAAGGCCTCAGCGAATT	NNCTAACCAAGTTCCTCTTTCAG
pNGS2-K4-GOH TF2 w/o-supF-selection	K4	C:GO at 177		TF2	-		PRJDB17510	SAMD00737994	ATGCTTCCTTTTGTAAAGGCCTCAGCGAATT	CTAACCAAGTTCCTCTTTCAG
pNGS2-K1-G TF3 w/o-supF-selection	K1	-		TF3	-		PRJDB17510	SAMD00737995	NATGCCCGGAATTGTAAAGGCCTCAGCGAATT	NCTAACCAAGTTCCTCTTTCAG
pNGS2-K2-G TF3 w/o-supF-selection	K2	-		TF3	-		PRJDB17510	SAMD00737995	NNATGCGTAGTATTGTAAAGGCCTCAGCGAATT	NNCTAACCAAGTTCCTCTTTCAG
pNGS2-K3-G TF3 w/o-supF-selection	K3	-		TF3	-		PRJDB17510	SAMD00737995	ATGCGGAAGGTTGTAAAGGCCTCAGCGAATT	CTAACCAAGTTCCTCTTTCAG
pNGS2-K4-G TF3 w/o-supF-selection	K4	-		TF3	-		PRJDB17510	SAMD00737995	NATGCTTGGCCTTGTAAAGGCCTCAGCGAATT	NCTAACCAAGTTCCTCTTTCAG
pNGS2-K1-GOH TF3 w/o-supF-selection	K1	C:GO at 177		TF3	-		PRJDB17510	SAMD00737995	NNATGCATCATCTTGTAAAGGCCTCAGCGAATT	NNCTAACCAAGTTCCTCTTTCAG
pNGS2-K2-GOH TF3 w/o-supF-selection	K2	GO:C at 176		TF3	-		PRJDB17510	SAMD00737995	ATGCGGTTGGTTGTAAAGGCCTCAGCGAATT	CTAACCAAGTTCCTCTTTCAG
pNGS2-K3-GOH TF3 w/o-supF-selection	K3	GO:C at 176		TF3	-		PRJDB17510	SAMD00737995	NATGCTTCCGGTTGTAAAGGCCTCAGCGAATT	NCTAACCAAGTTCCTCTTTCAG
pNGS2-K4-GOH TF3 w/o-supF-selection	K4	C:GO at 177		TF3	-		PRJDB17510	SAMD00737995	NNATGCACTACTTTGTAAAGGCCTCAGCGAATT	NNCTAACCAAGTTCCTCTTTCAG

### Sheet: S1D
Supplementary table S1D. The list of all datasets used in figure S81. The accesseion numbers for raw fastq files and the nucleotide sequences of primer sets for multiplexing sample preparation for NGS are listed.
For figure 8S1
Sample name	Shuttle vector (pNGS2-)	in vitro synthesized 8-oxo-G (GO) at positon	Chronic gamma- irradiation (-Gy/day for 2 days )	Trasfection #	Selection with supF gene	PCR #	BioProject Accession	BioSample Accession	Sequence of primer 1 (5'→3')	Sequence for primer 2 (5'→3')
pNGS2-K1-G Lib#1	K1 (Lib#1)	-					PRJDB17510	SAMD00737996	ATGCCCAACCTTGTAAAGGCCTCAGCGAATT	CTAACCAAGTTCCTCTTTCAG
pNGS2-K2-G Lib#1	K2 (Lib#1)	-					PRJDB17510	SAMD00737996	ATGCCCTTCCTTGTAAAGGCCTCAGCGAATT	CTAACCAAGTTCCTCTTTCAG
pNGS2-K3-G Lib#1	K3 (Lib#1)	-					PRJDB17510	SAMD00737996	ATGCCCGGCCTTGTAAAGGCCTCAGCGAATT	CTAACCAAGTTCCTCTTTCAG
pNGS2-K4-G Lib#1	K4 (Lib#1)	-					PRJDB17510	SAMD00737996	ATGCAATTGGTTGTAAAGGCCTCAGCGAATT	CTAACCAAGTTCCTCTTTCAG
pNGS2-K1-GOH Lib#1	K1 (Lib#1)	C:GO at 177					PRJDB17510	SAMD00737996	ATGCTTAAGGTTGTAAAGGCCTCAGCGAATT	CTAACCAAGTTCCTCTTTCAG
pNGS2-K2-GOH Lib#1	K2 (Lib#1)	GO:C at 176					PRJDB17510	SAMD00737996	ATGCAAGGTTTTGTAAAGGCCTCAGCGAATT	CTAACCAAGTTCCTCTTTCAG
pNGS2-K3-GOH Lib#1	K3 (Lib#1)	GO:C at 176					PRJDB17510	SAMD00737996	ATGCTTGGAATTGTAAAGGCCTCAGCGAATT	CTAACCAAGTTCCTCTTTCAG
pNGS2-K4-GOH Lib#1	K4 (Lib#1)	C:GO at 177					PRJDB17510	SAMD00737996	ATGCGGAATTTTGTAAAGGCCTCAGCGAATT	CTAACCAAGTTCCTCTTTCAG
pNGS2-K1-G Lib#2	K1 (Lib#2)	-					PRJDB17510	SAMD00737995	NNATGCTAGTAGTTGTAAAGGCCTCAGCGAATT	NNCTAACCAAGTTCCTCTTTCAG
pNGS2-K2-G Lib#2	K2 (Lib#2)	-					PRJDB17510	SAMD00737995	ATGCTTAATTTTGTAAAGGCCTCAGCGAATT	CTAACCAAGTTCCTCTTTCAG
pNGS2-K3-G Lib#2	K3 (Lib#2)	-					PRJDB17510	SAMD00737995	NATGCGGCCAATTGTAAAGGCCTCAGCGAATT	NCTAACCAAGTTCCTCTTTCAG
pNGS2-K4-G Lib#2	K4 (Lib#2)	-					PRJDB17510	SAMD00737995	NNATGCTGATGATTGTAAAGGCCTCAGCGAATT	NNCTAACCAAGTTCCTCTTTCAG
pNGS2-K1-GOH Lib#2	K1 (Lib#2)	C:GO at 177					PRJDB17510	SAMD00737995	ATGCTTGGTTTTGTAAAGGCCTCAGCGAATT	CTAACCAAGTTCCTCTTTCAG
pNGS2-K2-GOH Lib#2	K2 (Lib#2)	GO:C at 176					PRJDB17510	SAMD00737995	NATGCCCAAGGTTGTAAAGGCCTCAGCGAATT	NCTAACCAAGTTCCTCTTTCAG
pNGS2-K3-GOH Lib#2	K3 (Lib#2)	GO:C at 176					PRJDB17510	SAMD00737995	NNATGCGATGATTTGTAAAGGCCTCAGCGAATT	NNCTAACCAAGTTCCTCTTTCAG
pNGS2-K4-GOH Lib#2	K4 (Lib#2)	C:GO at 177					PRJDB17510	SAMD00737995	ATGCTTCCTTTTGTAAAGGCCTCAGCGAATT	CTAACCAAGTTCCTCTTTCAG

### Sheet: S1E
Supplementary table S1E. The list of all datasets used in figures 11, 11S1-11S10, and 12. The accesseion numbers for raw fastq files and the nucleotide sequences of primer sets for multiplexing sample preparation for NGS are listed.
For figures 11, 11S1-11S10, 12
Sample name	Shuttle vector (pNGS2-)	in vitro synthesized 8-oxo-G (GO) at positon	Chronic gamma- irradiation (-Gy/day for 2 days )	Trasfection #	Selection with supF gene	PCR #	BioProject Accession	BioSample Accession	Sequence of primer 1 (5'→3')	Sequence for primer 2 (5'→3')
pNGS2-K1-G TF1 supF-selection PCR1	K1	-		TF1	＋	1	PRJDB17510	SAMD00737994	NATGCCCGGAATTGTAAAGGCCTCAGCGAATT	NCTAACCAAGTTCCTCTTTCAG
pNGS2-K2-G TF1 supF-selection PCR1	K2	-		TF1	＋	1	PRJDB17510	SAMD00737994	NNATGCGTAGTATTGTAAAGGCCTCAGCGAATT	NNCTAACCAAGTTCCTCTTTCAG
pNGS2-K3-G TF1 supF-selection PCR1	K3	-		TF1	＋	1	PRJDB17510	SAMD00737994	ATGCGGAAGGTTGTAAAGGCCTCAGCGAATT	CTAACCAAGTTCCTCTTTCAG
pNGS2-K4-G TF1 supF-selection PCR1	K4	-		TF1	＋	1	PRJDB17510	SAMD00737994	NATGCTTGGCCTTGTAAAGGCCTCAGCGAATT	NCTAACCAAGTTCCTCTTTCAG
pNGS2-K1-GOH TF1 supF-selection PCR1	K1	C:GO at 177		TF1	＋	1	PRJDB17510	SAMD00737994	NNATGCATCATCTTGTAAAGGCCTCAGCGAATT	NNCTAACCAAGTTCCTCTTTCAG
pNGS2-K2-GOH TF1 supF-selection PCR1	K2	GO:C at 176		TF1	＋	1	PRJDB17510	SAMD00737994	ATGCGGTTGGTTGTAAAGGCCTCAGCGAATT	CTAACCAAGTTCCTCTTTCAG
pNGS2-K3-GOH TF1 supF-selection PCR1	K3	GO:C at 176		TF1	＋	1	PRJDB17510	SAMD00737994	NATGCTTCCGGTTGTAAAGGCCTCAGCGAATT	NCTAACCAAGTTCCTCTTTCAG
pNGS2-K4-GOH TF1 supF-selection PCR1	K4	C:GO at 177		TF1	＋	1	PRJDB17510	SAMD00737994	NNATGCACTACTTTGTAAAGGCCTCAGCGAATT	NNCTAACCAAGTTCCTCTTTCAG
pNGS2-K1-G TF1 supF-selection PCR2	K1	-		TF1	＋	2	PRJDB17510	SAMD00737994	ATGCGGCCGGTTGTAAAGGCCTCAGCGAATT	CTAACCAAGTTCCTCTTTCAG
pNGS2-K2-G TF1 supF-selection PCR2	K2	-		TF1	＋	2	PRJDB17510	SAMD00737994	NATGCGGTTCCTTGTAAAGGCCTCAGCGAATT	NCTAACCAAGTTCCTCTTTCAG
pNGS2-K3-G TF1 supF-selection PCR2	K3	-		TF1	＋	2	PRJDB17510	SAMD00737994	NNATGCTACTACTTGTAAAGGCCTCAGCGAATT	NNCTAACCAAGTTCCTCTTTCAG
pNGS2-K4-G TF1 supF-selection PCR2	K4	-		TF1	＋	2	PRJDB17510	SAMD00737994	ATGCCCAACCTTGTAAAGGCCTCAGCGAATT	CTAACCAAGTTCCTCTTTCAG
pNGS2-K1-GOH TF1 supF-selection PCR2	K1	C:GO at 177		TF1	＋	2	PRJDB17510	SAMD00737994	NATGCGGCCTTTTGTAAAGGCCTCAGCGAATT	NCTAACCAAGTTCCTCTTTCAG
pNGS2-K2-GOH TF1 supF-selection PCR2	K2	GO:C at 176		TF1	＋	2	PRJDB17510	SAMD00737994	NNATGCTCATCATTGTAAAGGCCTCAGCGAATT	NNCTAACCAAGTTCCTCTTTCAG
pNGS2-K3-GOH TF1 supF-selection PCR2	K3	GO:C at 176		TF1	＋	2	PRJDB17510	SAMD00737994	ATGCCCTTCCTTGTAAAGGCCTCAGCGAATT	CTAACCAAGTTCCTCTTTCAG
pNGS2-K4-GOH TF1 supF-selection PCR2	K4	C:GO at 177		TF1	＋	2	PRJDB17510	SAMD00737994	NATGCCCTTGGTTGTAAAGGCCTCAGCGAATT	NCTAACCAAGTTCCTCTTTCAG
pNGS2-K1-G TF2 supF-selection PCR1	K1	-		TF2	＋	1	PRJDB17510	SAMD00737994	NNATGCCATCATTTGTAAAGGCCTCAGCGAATT	NNCTAACCAAGTTCCTCTTTCAG
pNGS2-K2-G TF2 supF-selection PCR1	K2	-		TF2	＋	1	PRJDB17510	SAMD00737994	ATGCCCGGCCTTGTAAAGGCCTCAGCGAATT	CTAACCAAGTTCCTCTTTCAG
pNGS2-K3-G TF2 supF-selection PCR1	K3	-		TF2	＋	1	PRJDB17510	SAMD00737994	NATGCCCGGTTTTGTAAAGGCCTCAGCGAATT	NCTAACCAAGTTCCTCTTTCAG
pNGS2-K4-G TF2 supF-selection PCR1	K4	-		TF2	＋	1	PRJDB17510	SAMD00737994	NNATGCCTACTATTGTAAAGGCCTCAGCGAATT	NNCTAACCAAGTTCCTCTTTCAG
pNGS2-K1-GOH TF2 supF-selection PCR1	K1	C:GO at 177		TF2	＋	1	PRJDB17510	SAMD00737994	ATGCAATTGGTTGTAAAGGCCTCAGCGAATT	CTAACCAAGTTCCTCTTTCAG
pNGS2-K2-GOH TF2 supF-selection PCR1	K2	GO:C at 176		TF2	＋	1	PRJDB17510	SAMD00737994	NATGCATAATATTGTAAAGGCCTCAGCGAATT	NCTAACCAAGTTCCTCTTTCAG
pNGS2-K3-GOH TF2 supF-selection PCR1	K3	GO:C at 176		TF2	＋	1	PRJDB17510	SAMD00737994	NNATGCAGCAGCTTGTAAAGGCCTCAGCGAATT	NNCTAACCAAGTTCCTCTTTCAG
pNGS2-K4-GOH TF2 supF-selection PCR1	K4	C:GO at 177		TF2	＋	1	PRJDB17510	SAMD00737994	ATGCAAGGTTTTGTAAAGGCCTCAGCGAATT	CTAACCAAGTTCCTCTTTCAG
pNGS2-K1-G TF2 supF-selection PCR2	K1	-		TF2	＋	2	PRJDB17510	SAMD00737994	NATGCAGAAGATTGTAAAGGCCTCAGCGAATT	NCTAACCAAGTTCCTCTTTCAG
pNGS2-K2-G TF2 supF-selection PCR2	K2	-		TF2	＋	2	PRJDB17510	SAMD00737994	NNATGCACGACGTTGTAAAGGCCTCAGCGAATT	NNCTAACCAAGTTCCTCTTTCAG
pNGS2-K3-G TF2 supF-selection PCR2	K3	-		TF2	＋	2	PRJDB17510	SAMD00737994	ATGCTTAAGGTTGTAAAGGCCTCAGCGAATT	CTAACCAAGTTCCTCTTTCAG
pNGS2-K4-G TF2 supF-selection PCR2	K4	-		TF2	＋	2	PRJDB17510	SAMD00737994	NATGCACAACATTGTAAAGGCCTCAGCGAATT	NCTAACCAAGTTCCTCTTTCAG
pNGS2-K1-GOH TF2 supF-selection PCR2	K1	C:GO at 177		TF2	＋	2	PRJDB17510	SAMD00737994	NNATGCGACGACTTGTAAAGGCCTCAGCGAATT	NNCTAACCAAGTTCCTCTTTCAG
pNGS2-K2-GOH TF2 supF-selection PCR2	K2	GO:C at 176		TF2	＋	2	PRJDB17510	SAMD00737994	ATGCTTGGAATTGTAAAGGCCTCAGCGAATT	CTAACCAAGTTCCTCTTTCAG
pNGS2-K3-GOH TF2 supF-selection PCR2	K3	GO:C at 176		TF2	＋	2	PRJDB17510	SAMD00737994	NATGCTATTATTTGTAAAGGCCTCAGCGAATT	NCTAACCAAGTTCCTCTTTCAG
pNGS2-K4-GOH TF2 supF-selection PCR2	K4	C:GO at 177		TF2	＋	2	PRJDB17510	SAMD00737994	NNATGCGCAGCATTGTAAAGGCCTCAGCGAATT	NNCTAACCAAGTTCCTCTTTCAG
pNGS2-K1-G TF3 supF-selection PCR1	K1	-		TF3	＋	1	PRJDB17510	SAMD00737995	ATGCGGCCGGTTGTAAAGGCCTCAGCGAATT	CTAACCAAGTTCCTCTTTCAG
pNGS2-K2-G TF3 supF-selection PCR1	K2	-		TF3	＋	1	PRJDB17510	SAMD00737995	NATGCGGTTCCTTGTAAAGGCCTCAGCGAATT	NCTAACCAAGTTCCTCTTTCAG
pNGS2-K3-G TF3 supF-selection PCR1	K3	-		TF3	＋	1	PRJDB17510	SAMD00737995	NNATGCTACTACTTGTAAAGGCCTCAGCGAATT	NNCTAACCAAGTTCCTCTTTCAG
pNGS2-K4-G TF3 supF-selection PCR1	K4	-		TF3	＋	1	PRJDB17510	SAMD00737995	ATGCCCAACCTTGTAAAGGCCTCAGCGAATT	CTAACCAAGTTCCTCTTTCAG
pNGS2-K1-GOH TF3 supF-selection PCR1	K1	C:GO at 177		TF3	＋	1	PRJDB17510	SAMD00737995	NATGCGGCCTTTTGTAAAGGCCTCAGCGAATT	NCTAACCAAGTTCCTCTTTCAG
pNGS2-K2-GOH TF3 supF-selection PCR1	K2	GO:C at 176		TF3	＋	1	PRJDB17510	SAMD00737995	NNATGCTCATCATTGTAAAGGCCTCAGCGAATT	NNCTAACCAAGTTCCTCTTTCAG
pNGS2-K3-GOH TF3 supF-selection PCR1	K3	GO:C at 176		TF3	＋	1	PRJDB17510	SAMD00737995	ATGCCCTTCCTTGTAAAGGCCTCAGCGAATT	CTAACCAAGTTCCTCTTTCAG
pNGS2-K4-GOH TF3 supF-selection PCR1	K4	C:GO at 177		TF3	＋	1	PRJDB17510	SAMD00737995	NATGCCCTTGGTTGTAAAGGCCTCAGCGAATT	NCTAACCAAGTTCCTCTTTCAG
pNGS2-K1-G TF3 supF-selection PCR2	K1	-		TF3	＋	2	PRJDB17510	SAMD00737995	NNATGCCATCATTTGTAAAGGCCTCAGCGAATT	NNCTAACCAAGTTCCTCTTTCAG
pNGS2-K2-G TF3 supF-selection PCR2	K2	-		TF3	＋	2	PRJDB17510	SAMD00737995	ATGCCCGGCCTTGTAAAGGCCTCAGCGAATT	CTAACCAAGTTCCTCTTTCAG
pNGS2-K3-G TF3 supF-selection PCR2	K3	-		TF3	＋	2	PRJDB17510	SAMD00737995	NATGCCCGGTTTTGTAAAGGCCTCAGCGAATT	NCTAACCAAGTTCCTCTTTCAG
pNGS2-K4-G TF3 supF-selection PCR2	K4	-		TF3	＋	2	PRJDB17510	SAMD00737995	NNATGCCTACTATTGTAAAGGCCTCAGCGAATT	NNCTAACCAAGTTCCTCTTTCAG
pNGS2-K1-GOH TF3 supF-selection PCR2	K1	C:GO at 177		TF3	＋	2	PRJDB17510	SAMD00737995	ATGCAATTGGTTGTAAAGGCCTCAGCGAATT	CTAACCAAGTTCCTCTTTCAG
pNGS2-K2-GOH TF3 supF-selection PCR2	K2	GO:C at 176		TF3	＋	2	PRJDB17510	SAMD00737995	NATGCATAATATTGTAAAGGCCTCAGCGAATT	NCTAACCAAGTTCCTCTTTCAG
pNGS2-K3-GOH TF3 supF-selection PCR2	K3	GO:C at 176		TF3	＋	2	PRJDB17510	SAMD00737995	NNATGCAGCAGCTTGTAAAGGCCTCAGCGAATT	NNCTAACCAAGTTCCTCTTTCAG
pNGS2-K4-GOH TF3 supF-selection PCR2	K4	C:GO at 177		TF3	＋	2	PRJDB17510	SAMD00737995	ATGCAAGGTTTTGTAAAGGCCTCAGCGAATT	CTAACCAAGTTCCTCTTTCAG

### Sheet: S1F
Supplementary table S1F. The list of all datasets used in figures 14, 14S1-14S8, 15S4, and 15S5. The accesseion numbers for raw fastq files and the nucleotide sequences of primer sets for multiplexing sample preparation for NGS are listed.
For figures 14, 14S1-14S8, 15S4, 15S5
Sample name	Shuttle vector (pNGS2-)	in vitro synthesized 8-oxo-G (GO) at positon	Chronic gamma- irradiation (-Gy/day for 2 days )	Trasfection #	Selection with supF gene	PCR #	BioProject Accession	BioSample Accession	Sequence of primer 1 (5'→3')	Sequence for primer 2 (5'→3')
pNGS2-K3-G non-irradiation TF1 w/o-supF-selection	K3	-	0	TF1	-		PRJDB17510	SAMD00737997	NATGCCCGGAATTGTAAAGGCCTCAGCGAATT	NCTAACCAAGTTCCTCTTTCAG
pNGS2-K4-G non-irradiation TF1 w/o-supF-selection	K4	-	0	TF1	-		PRJDB17510	SAMD00737997	NNATGCGTAGTATTGTAAAGGCCTCAGCGAATT	NNCTAACCAAGTTCCTCTTTCAG
pNGS2-K3-G 2Gy/dayx2days TF1 w/o-supF-selection	K3	-	2	TF1	-		PRJDB17510	SAMD00737997	ATGCGGAAGGTTGTAAAGGCCTCAGCGAATT	CTAACCAAGTTCCTCTTTCAG
pNGS2-K4-G 2Gy/dayx2days TF1 w/o-supF-selection	K4	-	2	TF1	-		PRJDB17510	SAMD00737997	NATGCTTGGCCTTGTAAAGGCCTCAGCGAATT	NCTAACCAAGTTCCTCTTTCAG
pNGS2-K3-GOH non-irradiation TF1 w/o-supF-selection	K3	GO:C at 176	0	TF1	-		PRJDB17510	SAMD00737997	NNATGCATCATCTTGTAAAGGCCTCAGCGAATT	NNCTAACCAAGTTCCTCTTTCAG
pNGS2-K4-GOH non-irradiation TF1 w/o-supF-selection	K4	C:GO at 177	0	TF1	-		PRJDB17510	SAMD00737997	ATGCGGTTGGTTGTAAAGGCCTCAGCGAATT	CTAACCAAGTTCCTCTTTCAG
pNGS2-K3-GOH 2Gy/dayx2days TF1 w/o-supF-selection	K3	GO:C at 176	2	TF1	-		PRJDB17510	SAMD00737997	NATGCTTCCGGTTGTAAAGGCCTCAGCGAATT	NCTAACCAAGTTCCTCTTTCAG
pNGS2-K4-GOH 2Gy/dayx2days TF1 w/o-supF-selection	K4	C:GO at 177	2	TF1	-		PRJDB17510	SAMD00737997	NNATGCACTACTTTGTAAAGGCCTCAGCGAATT	NNCTAACCAAGTTCCTCTTTCAG
pNGS2-K3-G non-irradiation TF2 w/o-supF-selection	K3	-	0	TF2	-		PRJDB17510	SAMD00737993	ATGCGGCCGGTTGTAAAGGCCTCAGCGAATT	CTAACCAAGTTCCTCTTTCAG
pNGS2-K4-G non-irradiation TF2 w/o-supF-selection	K4	-	0	TF2	-		PRJDB17510	SAMD00737993	NNATGCTACTACTTGTAAAGGCCTCAGCGAATT	NNCTAACCAAGTTCCTCTTTCAG
pNGS2-K3-G 2Gy/dayx2days TF2 w/o-supF-selection	K3	-	2	TF2	-		PRJDB17510	SAMD00737993	NATGCGGCCTTTTGTAAAGGCCTCAGCGAATT	NCTAACCAAGTTCCTCTTTCAG
pNGS2-K4-G 2Gy/dayx2days TF2 w/o-supF-selection	K4	-	2	TF2	-		PRJDB17510	SAMD00737993	ATGCCCTTCCTTGTAAAGGCCTCAGCGAATT	CTAACCAAGTTCCTCTTTCAG
pNGS2-K3-GOH non-irradiation TF2 w/o-supF-selection	K3	GO:C at 176	0	TF2	-		PRJDB17510	SAMD00737993	NATGCGGTTCCTTGTAAAGGCCTCAGCGAATT	NCTAACCAAGTTCCTCTTTCAG
pNGS2-K4-GOH non-irradiation TF2 w/o-supF-selection	K4	C:GO at 177	0	TF2	-		PRJDB17510	SAMD00737993	ATGCCCAACCTTGTAAAGGCCTCAGCGAATT	CTAACCAAGTTCCTCTTTCAG
pNGS2-K3-GOH 2Gy/dayx2days TF2 w/o-supF-selection	K3	GO:C at 176	2	TF2	-		PRJDB17510	SAMD00737993	NNATGCTCATCATTGTAAAGGCCTCAGCGAATT	NNCTAACCAAGTTCCTCTTTCAG
pNGS2-K4-GOH 2Gy/dayx2days TF2 w/o-supF-selection	K4	C:GO at 177	2	TF2	-		PRJDB17510	SAMD00737993	NATGCCCTTGGTTGTAAAGGCCTCAGCGAATT	NCTAACCAAGTTCCTCTTTCAG
pNGS2-K3-G non-irradiation TF3 w/o-supF-selection	K3	-	0	TF3	-		PRJDB17510	SAMD00737998	ATGCAATTAATTGTAAAGGCCTCAGCGAATT	CTAACCAAGTTCCTCTTTCAG
pNGS2-K4-G non-irradiation TF3 w/o-supF-selection	K4	-	0	TF3	-		PRJDB17510	SAMD00737998	NNATGCATGATGTTGTAAAGGCCTCAGCGAATT	NNCTAACCAAGTTCCTCTTTCAG
pNGS2-K3-G 2Gy/dayx2days TF3 w/o-supF-selection	K3	-	2	TF3	-		PRJDB17510	SAMD00737998	NATGCAACCGGTTGTAAAGGCCTCAGCGAATT	NCTAACCAAGTTCCTCTTTCAG
pNGS2-K4-G 2Gy/dayx2days TF3 w/o-supF-selection	K4	-	2	TF3	-		PRJDB17510	SAMD00737998	ATGCAACCAATTGTAAAGGCCTCAGCGAATT	CTAACCAAGTTCCTCTTTCAG
pNGS2-K3-GOH non-irradiation TF3 w/o-supF-selection	K3	GO:C at 176	0	TF3	-		PRJDB17510	SAMD00737998	NATGCAAGGCCTTGTAAAGGCCTCAGCGAATT	NCTAACCAAGTTCCTCTTTCAG
pNGS2-K4-GOH non-irradiation TF3 w/o-supF-selection	K4	C:GO at 177	0	TF3	-		PRJDB17510	SAMD00737998	ATGCAAGGAATTGTAAAGGCCTCAGCGAATT	CTAACCAAGTTCCTCTTTCAG
pNGS2-K3-GOH 2Gy/dayx2days TF3 w/o-supF-selection	K3	GO:C at 176	2	TF3	-		PRJDB17510	SAMD00737998	NNATGCAGTAGTTTGTAAAGGCCTCAGCGAATT	NNCTAACCAAGTTCCTCTTTCAG
pNGS2-K4-GOH 2Gy/dayx2days TF3 w/o-supF-selection	K4	C:GO at 177	2	TF3	-		PRJDB17510	SAMD00737998	NATGCGGAACCTTGTAAAGGCCTCAGCGAATT	NCTAACCAAGTTCCTCTTTCAG

### Sheet: S1G
Supplementary table S1G. The list of all datasets used in figures 15 and 15S1-15S12. The accesseion numbers for raw fastq files and the nucleotide sequences of primer sets for multiplexing sample preparation for NGS are listed.
For figures 15, 15S1-15S12
Sample name	Shuttle vector (pNGS2-)	in vitro synthesized 8-oxo-G (GO) at positon	Chronic gamma- irradiation (-Gy/day for 2 days )	Trasfection #	Selection with supF gene	PCR #	BioProject Accession	BioSample Accession	Sequence of primer 1 (5'→3')	Sequence for primer 2 (5'→3')
pNGS2-K3-G non-irradiation TF1 supF-selection PCR1	K3	-	0	TF1	＋	1	PRJDB17510	SAMD00737997	ATGCGGCCGGTTGTAAAGGCCTCAGCGAATT	CTAACCAAGTTCCTCTTTCAG
pNGS2-K4-G non-irradiation TF1 supF-selection PCR1	K4	-	0	TF1	＋	1	PRJDB17510	SAMD00737997	NATGCGGTTCCTTGTAAAGGCCTCAGCGAATT	NCTAACCAAGTTCCTCTTTCAG
pNGS2-K3-G 2Gy/dayx2days TF1 supF-selection PCR1	K3	-	2	TF1	＋	1	PRJDB17510	SAMD00737997	NNATGCTACTACTTGTAAAGGCCTCAGCGAATT	NNCTAACCAAGTTCCTCTTTCAG
pNGS2-K4-G 2Gy/dayx2days TF1 supF-selection PCR1	K4	-	2	TF1	＋	1	PRJDB17510	SAMD00737997	ATGCCCAACCTTGTAAAGGCCTCAGCGAATT	CTAACCAAGTTCCTCTTTCAG
pNGS2-K3-GOH non-irradiation TF1 supF-selection PCR1	K3	GO:C at 176	0	TF1	＋	1	PRJDB17510	SAMD00737997	NATGCGGCCTTTTGTAAAGGCCTCAGCGAATT	NCTAACCAAGTTCCTCTTTCAG
pNGS2-K4-GOH non-irradiation TF1 supF-selection PCR1	K4	C:GO at 177	0	TF1	＋	1	PRJDB17510	SAMD00737997	NNATGCTCATCATTGTAAAGGCCTCAGCGAATT	NNCTAACCAAGTTCCTCTTTCAG
pNGS2-K3-GOH 2Gy/dayx2days TF1 supF-selection PCR1	K3	GO:C at 176	2	TF1	＋	1	PRJDB17510	SAMD00737997	ATGCCCTTCCTTGTAAAGGCCTCAGCGAATT	CTAACCAAGTTCCTCTTTCAG
pNGS2-K4-GOH 2Gy/dayx2days TF1 supF-selection PCR1	K4	C:GO at 177	2	TF1	＋	1	PRJDB17510	SAMD00737997	NATGCCCTTGGTTGTAAAGGCCTCAGCGAATT	NCTAACCAAGTTCCTCTTTCAG
pNGS2-K3-G non-irradiation TF1 supF-selection PCR2	K3	-	0	TF1	＋	2	PRJDB17510	SAMD00737997	NNATGCCATCATTTGTAAAGGCCTCAGCGAATT	NNCTAACCAAGTTCCTCTTTCAG
pNGS2-K4-G non-irradiation TF1 supF-selection PCR2	K4	-	0	TF1	＋	2	PRJDB17510	SAMD00737997	ATGCCCGGCCTTGTAAAGGCCTCAGCGAATT	CTAACCAAGTTCCTCTTTCAG
pNGS2-K3-G 2Gy/dayx2days TF1 supF-selection PCR2	K3	-	2	TF1	＋	2	PRJDB17510	SAMD00737997	NATGCCCGGTTTTGTAAAGGCCTCAGCGAATT	NCTAACCAAGTTCCTCTTTCAG
pNGS2-K4-G 2Gy/dayx2days TF1 supF-selection PCR2	K4	-	2	TF1	＋	2	PRJDB17510	SAMD00737997	NNATGCCTACTATTGTAAAGGCCTCAGCGAATT	NNCTAACCAAGTTCCTCTTTCAG
pNGS2-K3-GOH non-irradiation TF1 supF-selection PCR2	K3	GO:C at 176	0	TF1	＋	2	PRJDB17510	SAMD00737997	ATGCAATTGGTTGTAAAGGCCTCAGCGAATT	CTAACCAAGTTCCTCTTTCAG
pNGS2-K4-GOH non-irradiation TF1 supF-selection PCR2	K4	C:GO at 177	0	TF1	＋	2	PRJDB17510	SAMD00737997	NATGCATAATATTGTAAAGGCCTCAGCGAATT	NCTAACCAAGTTCCTCTTTCAG
pNGS2-K3-GOH 2Gy/dayx2days TF1 supF-selection PCR2	K3	GO:C at 176	2	TF1	＋	2	PRJDB17510	SAMD00737997	NNATGCAGCAGCTTGTAAAGGCCTCAGCGAATT	NNCTAACCAAGTTCCTCTTTCAG
pNGS2-K4-GOH 2Gy/dayx2days TF1 supF-selection PCR2	K4	C:GO at 177	2	TF1	＋	2	PRJDB17510	SAMD00737997	ATGCAAGGTTTTGTAAAGGCCTCAGCGAATT	CTAACCAAGTTCCTCTTTCAG
pNGS2-K3-G non-irradiation TF2 supF-selection PCR1	K3	-	0	TF2	＋	1	PRJDB17510	SAMD00737993	NNATGCCATCATTTGTAAAGGCCTCAGCGAATT	NNCTAACCAAGTTCCTCTTTCAG
pNGS2-K4-G non-irradiation TF2 supF-selection PCR1	K4	-	0	TF2	＋	1	PRJDB17510	SAMD00737993	ATGCAATTGGTTGTAAAGGCCTCAGCGAATT	CTAACCAAGTTCCTCTTTCAG
pNGS2-K3-G 2Gy/dayx2days TF2 supF-selection PCR1	K3	-	2	TF2	＋	1	PRJDB17510	SAMD00737993	NATGCAGAAGATTGTAAAGGCCTCAGCGAATT	NCTAACCAAGTTCCTCTTTCAG
pNGS2-K4-G 2Gy/dayx2days TF2 supF-selection PCR1	K4	-	2	TF2	＋	1	PRJDB17510	SAMD00737993	NNATGCGACGACTTGTAAAGGCCTCAGCGAATT	NNCTAACCAAGTTCCTCTTTCAG
pNGS2-K3-GOH non-irradiation TF2 supF-selection PCR1	K3	GO:C at 176	0	TF2	＋	1	PRJDB17510	SAMD00737993	NATGCCCGGTTTTGTAAAGGCCTCAGCGAATT	NCTAACCAAGTTCCTCTTTCAG
pNGS2-K4-GOH non-irradiation TF2 supF-selection PCR1	K4	C:GO at 177	0	TF2	＋	1	PRJDB17510	SAMD00737993	NNATGCAGCAGCTTGTAAAGGCCTCAGCGAATT	NNCTAACCAAGTTCCTCTTTCAG
pNGS2-K3-GOH 2Gy/dayx2days TF2 supF-selection PCR1	K3	GO:C at 176	2	TF2	＋	1	PRJDB17510	SAMD00737993	ATGCTTAAGGTTGTAAAGGCCTCAGCGAATT	CTAACCAAGTTCCTCTTTCAG
pNGS2-K4-GOH 2Gy/dayx2days TF2 supF-selection PCR1	K4	C:GO at 177	2	TF2	＋	1	PRJDB17510	SAMD00737993	NATGCTATTATTTGTAAAGGCCTCAGCGAATT	NCTAACCAAGTTCCTCTTTCAG
pNGS2-K3-G non-irradiation TF2 supF-selection PCR2	K3	-	0	TF2	＋	2	PRJDB17510	SAMD00737993	ATGCCCGGCCTTGTAAAGGCCTCAGCGAATT	CTAACCAAGTTCCTCTTTCAG
pNGS2-K4-G non-irradiation TF2 supF-selection PCR2	K4	-	0	TF2	＋	2	PRJDB17510	SAMD00737993	NATGCATAATATTGTAAAGGCCTCAGCGAATT	NCTAACCAAGTTCCTCTTTCAG
pNGS2-K3-G 2Gy/dayx2days TF2 supF-selection PCR2	K3	-	2	TF2	＋	2	PRJDB17510	SAMD00737993	NNATGCACGACGTTGTAAAGGCCTCAGCGAATT	NNCTAACCAAGTTCCTCTTTCAG
pNGS2-K4-G 2Gy/dayx2days TF2 supF-selection PCR2	K4	-	2	TF2	＋	2	PRJDB17510	SAMD00737993	ATGCTTGGAATTGTAAAGGCCTCAGCGAATT	CTAACCAAGTTCCTCTTTCAG
pNGS2-K3-GOH non-irradiation TF2 supF-selection PCR2	K3	GO:C at 176	0	TF2	＋	2	PRJDB17510	SAMD00737993	NNATGCCTACTATTGTAAAGGCCTCAGCGAATT	NNCTAACCAAGTTCCTCTTTCAG
pNGS2-K4-GOH non-irradiation TF2 supF-selection PCR2	K4	C:GO at 177	0	TF2	＋	2	PRJDB17510	SAMD00737993	ATGCAAGGTTTTGTAAAGGCCTCAGCGAATT	CTAACCAAGTTCCTCTTTCAG
pNGS2-K3-GOH 2Gy/dayx2days TF2 supF-selection PCR2	K3	GO:C at 176	2	TF2	＋	2	PRJDB17510	SAMD00737993	NATGCACAACATTGTAAAGGCCTCAGCGAATT	NCTAACCAAGTTCCTCTTTCAG
pNGS2-K4-GOH 2Gy/dayx2days TF2 supF-selection PCR2	K4	C:GO at 177	2	TF2	＋	2	PRJDB17510	SAMD00737993	NNATGCGCAGCATTGTAAAGGCCTCAGCGAATT	NNCTAACCAAGTTCCTCTTTCAG
pNGS2-K3-G non-irradiation TF3 supF-selection PCR1	K3	-	0	TF3	＋	1	PRJDB17510	SAMD00737998	NNATGCTAGTAGTTGTAAAGGCCTCAGCGAATT	NNCTAACCAAGTTCCTCTTTCAG
pNGS2-K4-G non-irradiation TF3 supF-selection PCR1	K4	-	0	TF3	＋	1	PRJDB17510	SAMD00737998	ATGCTTGGTTTTGTAAAGGCCTCAGCGAATT	CTAACCAAGTTCCTCTTTCAG
pNGS2-K3-G 2Gy/dayx2days TF3 supF-selection PCR1	K3	-	2	TF3	＋	1	PRJDB17510	SAMD00737998	NATGCCCGGAATTGTAAAGGCCTCAGCGAATT	NCTAACCAAGTTCCTCTTTCAG
pNGS2-K4-G 2Gy/dayx2days TF3 supF-selection PCR1	K4	-	2	TF3	＋	1	PRJDB17510	SAMD00737998	NNATGCATCATCTTGTAAAGGCCTCAGCGAATT	NNCTAACCAAGTTCCTCTTTCAG
pNGS2-K3-GOH non-irradiation TF3 supF-selection PCR1	K3	GO:C at 176	0	TF3	＋	1	PRJDB17510	SAMD00737998	NATGCGGCCAATTGTAAAGGCCTCAGCGAATT	NCTAACCAAGTTCCTCTTTCAG
pNGS2-K4-GOH non-irradiation TF3 supF-selection PCR1	K4	C:GO at 177	0	TF3	＋	1	PRJDB17510	SAMD00737998	NNATGCGATGATTTGTAAAGGCCTCAGCGAATT	NNCTAACCAAGTTCCTCTTTCAG
pNGS2-K3-GOH 2Gy/dayx2days TF3 supF-selection PCR1	K3	GO:C at 176	2	TF3	＋	1	PRJDB17510	SAMD00737998	ATGCGGAAGGTTGTAAAGGCCTCAGCGAATT	CTAACCAAGTTCCTCTTTCAG
pNGS2-K4-GOH 2Gy/dayx2days TF3 supF-selection PCR1	K4	C:GO at 177	2	TF3	＋	1	PRJDB17510	SAMD00737998	NATGCTTCCGGTTGTAAAGGCCTCAGCGAATT	NCTAACCAAGTTCCTCTTTCAG
pNGS2-K3-G non-irradiation TF3 supF-selection PCR2	K3	-	0	TF3	＋	2	PRJDB17510	SAMD00737998	ATGCTTAATTTTGTAAAGGCCTCAGCGAATT	CTAACCAAGTTCCTCTTTCAG
pNGS2-K4-G non-irradiation TF3 supF-selection PCR2	K4	-	0	TF3	＋	2	PRJDB17510	SAMD00737998	NATGCCCAAGGTTGTAAAGGCCTCAGCGAATT	NCTAACCAAGTTCCTCTTTCAG
pNGS2-K3-G 2Gy/dayx2days TF3 supF-selection PCR2	K3	-	2	TF3	＋	2	PRJDB17510	SAMD00737998	NNATGCGTAGTATTGTAAAGGCCTCAGCGAATT	NNCTAACCAAGTTCCTCTTTCAG
pNGS2-K4-G 2Gy/dayx2days TF3 supF-selection PCR2	K4	-	2	TF3	＋	2	PRJDB17510	SAMD00737998	ATGCGGTTGGTTGTAAAGGCCTCAGCGAATT	CTAACCAAGTTCCTCTTTCAG
pNGS2-K3-GOH non-irradiation TF3 supF-selection PCR2	K3	GO:C at 176	0	TF3	＋	2	PRJDB17510	SAMD00737998	NNATGCTGATGATTGTAAAGGCCTCAGCGAATT	NNCTAACCAAGTTCCTCTTTCAG
pNGS2-K4-GOH non-irradiation TF3 supF-selection PCR2	K4	C:GO at 177	0	TF3	＋	2	PRJDB17510	SAMD00737998	ATGCTTCCTTTTGTAAAGGCCTCAGCGAATT	CTAACCAAGTTCCTCTTTCAG
pNGS2-K3-GOH 2Gy/dayx2days TF3 supF-selection PCR2	K3	GO:C at 176	2	TF3	＋	2	PRJDB17510	SAMD00737998	NATGCTTGGCCTTGTAAAGGCCTCAGCGAATT	NCTAACCAAGTTCCTCTTTCAG
pNGS2-K4-GOH 2Gy/dayx2days TF3 supF-selection PCR2	K4	C:GO at 177	2	TF3	＋	2	PRJDB17510	SAMD00737998	NNATGCACTACTTTGTAAAGGCCTCAGCGAATT	NNCTAACCAAGTTCCTCTTTCAG
